# FAM83H couples keratin organization to Notch signaling during epidermal morphogenesis

**DOI:** 10.64898/2026.05.26.727959

**Authors:** Mageshi Kamaraj, Justin K. Amakor, Betul Melike Ogan, Grace Qian, Kyle A. Jacobs, Arvind Arul Nambi Rajan, Radislav Sedlacek, Torsten Wittmann, Erica J. Hutchins, Jana Balounová, Matthew L. Kutys

## Abstract

Keratin intermediate filaments are essential for epidermal integrity, yet how keratin organization is coupled to the cell fate signaling that coordinates keratinocyte differentiation during epidermal morphogenesis remains poorly understood. Here, we identify FAM83H as a previously unrecognized regulator that links keratin cytoskeletal organization to epidermal cell fate decisions. Using mouse models and a human 3D microphysiological epidermis model, we show that loss of FAM83H disrupts epidermal architecture by impairing basal keratinocyte differentiation, organization, and cell-cell adhesion. Single-cell transcriptomic analysis of 3D epidermal tissues identified Notch signaling as prominently associated with cell populations lost upon FAM83H depletion. Mechanistically, FAM83H localizes to cell-cell junctions, where it organizes keratin filaments and desmosome integrity. Loss of FAM83H disrupts a desmoplakin-keratin-Notch1 complex at junctions, impairing Notch1 proteolytic activation and proper keratinocyte differentiation. Together, our work identifies FAM83H as a key regulator of epidermal morphogenesis that couples keratin cytoskeletal architecture to Notch1 signaling, and positions keratin-associated proteins as active participants in the epithelial fate decisions that govern epidermal homeostasis.
