## Supplemental Table 3 for "FAM83H couples keratin organization to Notch signaling during epidermal morphogenesis"

### Sheet: Sheet1
FAM83H Full-length contruct
FAM83H FWD:	5'-aggatcccccgggctgcaggATGGCCCGTCGCTCTCAG-3'
FAM83H REV	5'-tgagtccggaCTTCTTGCTTTTGAACGTGCCC-3'
mEmerald FWD	5'-aagcaagaagTCCGGACTCAGATCTGGC-3'
mEmerald REV	5'-gtcattggtcttaaaggtacTTACTTGTACAGCTCGTCCATG-3'
FAM83H truncated constructs
316-mEmerald
	aggatcccccgggctgcaggatggcgccaacccccttc
	tgtaagtcattggtcttaaaggtacTTACTTGTACAGCTCGTCCATG
1011
	aggatcccccgggctgcaggATGGCCCGTCGCTCTCAG
	tgagtccggactccgtgctgtcaccctg
1011-mEmerald	cagcacggagtccggactcagatctggc
	tgtaagtcattggtcttaaaggtacTTACTTGTACAGCTCGTCCATG
821
	aggatcccccgggctgcaggATGGCCCGTCGCTCTCAG
	tgagtccggagtcgagcagctgcgccgc
821-mEmerald
	gctgctcgactccggactcagatctggc
	tgtaagtcattggtcttaaaggtacTTACTTGTACAGCTCGTCCATG
